# P2RX7 inhibition reduces breast cancer induced osteolytic lesions - implications for bone metastasis

**DOI:** 10.1101/2021.12.31.474644

**Authors:** Karan M. Shah, Luke Tattersall, Aleana Hussain, Sarah C. Macfarlane, Alexander Williamson, Adelina E. Acosta-Martin, Janine T. Erler, Penelope D. Ottewell, Alison Gartland

**Affiliations:** The Mellanby Centre for Musculoskeletal Research, Department of Oncology and Metabolism, The University of Sheffield, Sheffield S10 2RX, UK; Biomolecular Science Research Centre, Department of Bioscience and Chemistry, Sheffield Hallam University, Sheffield S1 1WB, UK; biOMICS Facility, Faculty of Science Mass Spectrometry Centre, The University of Sheffield, Sheffield S10 2TN, UK; Biotech Research and Innovation Centre (BRIC), University of Copenhagen (UCPH), 2200 Copenhagen, Denmark

**Author notes:** Corresponding author: Prof. A. Gartland; Post: The Mellanby Centre for Musculoskeletal Research, Department of Oncology and Metabolism, The University of Sheffield, Beech Hill Rd, Sheffield, S10 2RX, United Kingdom.

**Keywords:** Bone, Breast cancer, Extracellular Vesicles, Hypoxia, Metastasis, P2RX7, Premetastatic niche, Purinergic signalling

## Abstract

Breast cancer metastasis to bone is a major contributor to morbidity and mortality in patients and remains an unmet clinical need. Purinergic signalling via the P2X7 receptor (P2RX7) in the primary tumour microenvironment is associated with progression of several cancers. It has also now become evident that intra-tumoural hypoxia facilitates cancer metastasis and reduces patient survival. In this study, we present data suggesting that hypoxia regulates the expression of P2RX7 in the primary tumour microenvironment; and importantly, inhibition with a selective antagonist (10mg/kg A740003) increased cancer cell death via apoptosis in a E0771/C57BL-6J syngeneic murine model. Furthermore, micro-computed tomography demonstrated reduced number of osteolytic lesions and lesion area following P2RX7 inhibition in absence of overt metastases by decreasing osteoclast numbers. We also demonstrate that activation of P2RX7 plays a role in the secretion of extracellular vesicles (EVs) from breast cancer cells. Mass-spectrometric analyses showed a distinct protein signature for EVs derived from hypoxic compared with normoxic cancer cells which elicit specific responses in bone cells that are associated with pre-metastatic niche formation. Thus, inhibiting P2RX7 provides a novel opportunity to preferentially target the hypoxic breast cancer cells preventing tumour progression and subsequent metastasis to bone
