## Supplemental Table 1 for "P2RX7 inhibition reduces breast cancer induced osteolytic lesions - implications for bone metastasis"

### Sheet: Sheet1
Supplementary Table 1
Proteins Expressed in Hypoxic and Normoxic EVs
Hypoxic EVs only	Normoxic EVs only	Common for Hypoxic and Normoxic EVs
Abcf1	Ahcy	Acta1
Adam9	Capn5	Actb
Ahnak2	Cat	Adam10
Anxa11	Ccdc50	Ahnak
Anxa3	Cd2ap	Aldoa
Arf2	Ctsd	Anpep
Asns	Ctsz	Anxa1
Atp5a1	Dnaja2	Anxa2
Atp5b	Eef2	Anxa4
Baiap2	Efnb1	Anxa5
Bax	Entpd2	Anxa7
Bcap31	Fmnl2	Arhgdia
Calr	Fmnl3	Atp1a1
Canx	Fnbp1	Atp2b1
Capns1	Got1	Axl
Cct3	Gpc1	Bsg
Cd44	Gsdma	Bst2
Chmp5	Hgs	Calm1
Clic4	Insr	Capg
Cpne1	Ist1	Capza1
Cr1l	Itfg3	Capzb
D1Pas1	Itgb6	Casc1
Ddx17	Kcnq5	Cct8
Dip2b	Lgals1	Cd151
Dnmt1	Lmna	Cd47
Eif3b	Mvb12b	Cd63
Emilin2	Nrp2	Cd9
Eprs	Pkp1	Cdc42
Ezr	Plaur	Cdh13
FAM120A	Ppp1ca	Cdk1
Fmr1	Prdx2	Cep55
Ftl1	Psat1	Cfl1
Gja1	Rab31	Chmp2a
Gm10260	Rala	Chmp4b
Gprc5a	Rhoa	Chmp6
Grb2	Rhog	Clic1
H3f3a	Rpl29	Clta
Hnrnpa3	Rpl35a	Cltc
Hnrnpu	Rps18	Col4a1
Hsph1	Slc44a2	Col4a2
Itgav	Stmn2	Col5a1
Itm2c	Tmsb10	Dsp
Jak1	Tsg101	Eef1a1
Kpna2	Tspan14	Ehd1
Kras	Tspan31	Ehd4
Lamc1	Vamp3	Eif4a1
Ldlr	Vcan	Emb
Mybbp1a	Vps25	Eno1
Myl6	Vps28	Epb4.1l2
Myo9b		Epha2
Naca		Eva1b
Npm1		Farp1
Nptn		Fkbp1a
Nucb1		Gab1
Numa1		Gapdh
Oxsr1		Glipr2
P2rx7		Gnai2
Palm		Gnai3
Pdia3		Gnas
Pgam1		Gnb1
Plec		Gnb2
Purb		Gng12
Rab35		Gsn
Rab5c		H2-D1
Ranbp1		Hic2
Rhob		Hist1h1e
Rpl10		Hist1h2aa
Rpl14		Hist1h4a
Rpl15		Hsp90aa1
Rpl17		Hsp90ab1
Rpl18a		Hspa5
Rpl21		Hspa8
Rpl23		Hspg2
Rpl23a		Ifitm3
Rpl27		Igsf8
Rpl30		Itga3
Rpl34		Itga5
Rpl35		Itga6
Rpl36		Itgb1
Rpl36a		Jup
Rpl5		Kirrel
Rpl7		Klk12
Rplp1		Krt76
Rps16		Lamp1
Rps2		Ldha
Rps25		M6pr
Rps3		Marcksl1
Rps3a		Mfge8
Rps4x		Mov10
Rps6		Msn
Rps8		Mvp
Rps9		Mxra8
Rpsa		Myh9
Rrbp1		Myof
Rsl1d1		Ncl
Rtn3		Nme1
Scarb1		Pabpc1
Serinc1		Pabpc4
Skp1		Pacsin2
Slc2a1		Pcbp2
Slc30a1		Pdcd6ip
Slc38a2		Pgk1
Slc6a6		Phgdh
Snrpd2		Pkm
Snx9		Plxnb2
Sptbn1		Ppia
Steap3		Prdx1
Stxbp3		Prss3
Tagln2		Ptgfrn
Tax1bp1		Ptma
Tmem106b		Ptpn23
Tuba1c		Ptrf
Ube2v1		Pvr
Vamp4		Rab10
Vamp8		Rab11b
Vat1		Rab14
Vcl		Rab6b
Vcp		Rab7a
Yars		Rab8a
Zc3hav1		Rac1
		Raet1d
		Ralb
		Ran
		Rap1b
		Rpl10a
		Rpl12
		Rpl13
		Rpl13a
		Rpl18
		Rpl19
		Rpl22
		Rpl24
		Rpl26
		Rpl27a
		Rpl28
		Rpl3
		Rpl31
		Rpl32
		Rpl4
		Rpl6
		Rpl7a
		Rpl8
		Rplp0
		Rplp2
		Rps14
		Rras2
		S100a6
		Sdc4
		Sdcbp
		Sh3gl1
		Slc16a1
		Slc16a3
		Slc1a4
		Slc1a5
		Slc29a1
		Slc3a2
		Slc7a1
		Slc7a5
		Slc9a3r1
		Smpdl3b
		Snap23
		Sod1
		Sqstm1
		Srgap2
		Ssb
		St13
		Stom
		Tfrc
		Tln1
		Tmem59
		Tpi1
		Tpm3-rs7
		Tubb4b
		Txn
		Uba52
		Vamp7
		Vim
		Vps37b
		Ybx1
		Ybx3
		Ywhab
		Ywhae
		Ywhag
		Ywhah
		Ywhaq
		Ywhaz
