## Supplemental Table 2 for "P2RX7 inhibition reduces breast cancer induced osteolytic lesions - implications for bone metastasis"

### Sheet: Sheet1
Supplementary Table 2
Significantly altered protein expression between Hypoxic and Normoxic EVs
Gene names	Difference	-Log(P-value)
Vim	4.1643	1.36399
Myh9	4.01043	2.14864
Gnb1	3.87165	2.34185
Ncl	3.85672	1.12054
Ahnak	3.80503	2.57058
Rps3a	3.44534	2.59536
Rps18/Gm10260	3.42945	2.41055
Hist1h1e	3.31798	1.6242
Stom	3.22326	1.25003
Ifitm3	3.17823	0.977751
Rpl13a	3.14695	2.7242
Rpl7a	3.04638	0.811475
Rpl27	2.95473	2.28309
Tmem59	2.8945	2.05515
Ppia	2.64752	1.3622
Prdx1	2.63366	1.58236
Rps8	2.62643	0.97902
Atp1a1	2.60274	1.41776
Anxa5	2.49156	1.54059
Nme1/Gm20390	2.47538	1.49145
Rpl24	2.38961	2.25937
Ehd1	2.3478	2.614
Anxa1	2.29793	2.03166
Eprs	2.22806	2.37528
Pkm	2.21798	0.909819
Slc1a4	2.08814	1.07089
Anxa2	2.08417	1.41891
Rplp2	2.07637	0.819627
Tfrc	2.07361	1.03015
Hist1h2aa	1.99673	0.951552
Ehd4	1.9666	2.31699
Ybx1	1.88534	1.85013
Aldoa	1.86038	0.786109
Ybx3	1.86	2.28774
Anxa4	1.83214	1.48334
Plxnb2	1.82533	1.33017
Gnb2	1.72716	0.793957
Arhgdia	1.63648	0.862839
Ywhaq	1.56137	1.20765
Gsn	1.4919	0.926457
Anxa3	1.42403	2.03334
Rab11b	1.35575	1.36281
Myof	1.34392	0.896957
Gnas	1.26711	0.937313
Phgdh	1.19138	2.13488
Ywhab	1.15422	0.843032
Slc1a5	1.10978	0.836165
Eno1	1.0745	1.4874
Slc3a2	1.04548	1.65526
Tubb4b	1.0091	1.30056
Slc2a1	0.996761	1.18133
Cdh13	0.994489	2.14883
Ywhaz	0.812831	1.15416
Rps16	0.655124	1.0807
Mybbp1a	0.649147	2.67603
Hsp90ab1	0.648775	1.10361
Dsp	-4.28731	1.06201
